# MCSS-based Predictions of Binding Mode and Selectivity of Nucleotide Ligands

**DOI:** 10.1101/622068

**Authors:** Roy González-Alemán, Nicolas Chevrollier, Manuel Simoes, Luis Montero-Cabrera, Fabrice Leclerc

## Abstract

Computational fragment-based approaches are widely used in drug design and drug discovery. One of the limitations of their application is the lack of performance of docking methods, mainly the scoring functions. With the emergence of new fragment-based approaches for single-stranded RNA ligands, we propose an analysis of an MCSS-based approach evaluated for its docking power on nucleotide-binding sites. Hybrid solvent models based on some partial explicit representation are shown to improve docking and screening powers. Clustering of the *n* best-ranked poses can also contribute to a lesser extent to better performance. The results suggest that we can apply the approach to the fragment-based design of sequence-selective oligonucleotides.
