## Supplementary material for "MCSS-based Predictions of Binding Mode and Selectivity of Nucleotide Ligands": Data-S1

pdbid	HetId	Resolution (Å)	Classification	EC N°
1ex7	5GP	1.9	TRANSFERASE	2.7.4.8
1hdi	AMP	1.8	TRANSFERASE	2.7.2.3
1iyb	5GP	1.5	HYDROLASE	3.1.-.-
1jp4	AMP	1.69	HYDROLASE	3.1.3.7/57
1ktg	AMP	1.8	HYDROLASE	3.6.1.17
1nh8	AMP	1.8	TRANSFERASE	2.4.2.17
1qf9	C5P	1.7	TRANSFERASE	2.7.4.14
1qgx	AMP	1.6	HYDROLASE	3.1.3.7
1rao	AMP	1.56	TRANSFERASE	2.7.6.3
1s68	AMP	1.9	LIGASE
1ua4	AMP	1.9	TRANSFERASE	2.7.1.2
1ucd	U5P	1.3	HYDROLASE	3.1.27.1
1uj2	C5P	1.8	TRANSFERASE	2.7.1.48
1uuy	AMP	1.45	CHELATASE
1wxi	AMP	1.7	LIGASE	6.3.1.5
1xtt	U5P	1.8	TRANSFERASE	2.4.2.9
1y1p	AMP	1.6	OXIDOREDUCTASE	1.1.1.2
1z4m	U5P	1.7	HYDROLASE	3.1.3.-
2a7x	AMP	1.7	LIGASE	6.3.2.1
2cnq	AMP	1.0	LIGASE	6.3.2.6
2eqa	AMP	1.8	NA BINDING PROTEIN
2ffc	U5P	1.7	LYASE	4.1.3.23
2fjb	AMP	1.7	OXIDOREDUCTASE	1.8.99.2
2g1u	AMP	1.5	MEMBRANE PROTEIN
2gxq	AMP	1.2	HYDROLASE
2ii6	C5P	1.75	TRANSFERASE	2.4.99.4
2j91	AMP	1.8	LYASE	4.3.2.2
2jb7	AMP	1.65	UNKNOWN FUNCTION
2jbh	5GP	1.7	TRANSFERASE	2.4.2.8
2oun	AMP	1.56	HYDROLASE	3.1.4.17
2qrk	AMP	1.75	OXIDOREDUCTASE	1.5.1.7
2r85	AMP	1.7	UNKNOWN FUNCTION
2uv4	AMP	1.33	TRANSFERASE
2vfk	AMP	1.5	HYDROLASE
2xbu	5GP	1.8	TRANSFERASE	2.4.2.8
2xwm	C5P	1.8	TRANSFERASE	2.7.7.60
2yab	AMP	1.9	TRANSFERASE	2.7.11.1
2yrx	AMP	1.9	LIGASE	6.3.4.13
2yvo	AMP	1.67	HYDROLASE	3.6.1.-
3ake	C5P	1.5	TRANSFERASE	2.7.4.14
3c4z	AMP	1.84	TRANSFERASE
3c85	AMP	1.9	MEMBRANE PROTEIN
3cj9	AMP	1.8	HYDROLASE	3.6.1.5
3cls	AMP	1.65	ELECTRON TRANSPORT
3ddj	AMP	1.8	UNKNOWN FUNCTION
3djx	C5P	1.69	HYDROLASE	3.1.27.5
3dlz	AMP	1.85	TRANSFERASE	2.7.11.1
3ewy	U5P	1.1	LYASE	4.1.1.23
3feg	AMP	1.3	TRANSFERASE	2.7.1.32/82
3fwz	AMP	1.79	MEMBRANE PROTEIN
3g1z	AMP	1.95	LIGASE	6.1.1.6
3glv	AMP	1.99	BIOSYNTHETIC PROTEIN
3gru	AMP	1.6	TRANSFERASE	2.1.1.-
3ib8	AMP	1.8	HYDROLASE	3.1.4.17
3kd6	AMP	1.88	TRANSFERASE
3kgd	AMP	1.68	LIGASE	6.5.1.4
3lfr	AMP	1.53	MEMBRANE PROTEIN
3lkm	AMP	1.6	TRANSFERASE	2.7.11.7
3m84	AMP	1.7	LIGASE
3n1s	5GP	1.45	HYDROLASE
3nua	AMP	1.4	LIGASE	6.3.2.6
3nyq	AMP	1.43	LIGASE
3o0m	AMP	1.9	HYDROLASE
3omf	AMP	1.8	METAL BINDING PROTEIN
3pln	U5P	1.5	OXIDOREDUCTASE	1.1.1.22
3rl4	5GP	1.29	HYDROLASE	3.1.-.-
3rpz	AMP	1.51	LYASE	4.2.1.93
3sf0	AMP	1.35	HYDROLASE	3.1.3.2
3ttf	AMP	1.92	TRANSFERASE	2.1.3.-
3uq8	AMP	1.7	LIGASE	6.5.1.2
3uwq	U5P	1.8	LYASE	4.1.1.23
3w07	U5P	1.03	LYASE	4.1.1.23
4blw	AMP	1.95	TRANSFERASE	2.1.1.266
4brq	AMP	1.45	HYDROLASE	3.6.1.5
4co4	AMP	1.5	SIGNALING PROTEIN
4cs3	AMP	1.5	LIGASE	6.1.1.26
4d05	AMP	1.65	LIGASE
4d7a	AMP	1.8	LIGASE	6.1.-.-
4eei	AMP	1.92	LYASE	4.3.2.2
4emd	C5P	1.75	TRANSFERASE	2.7.1.148
4eql	AMP	1.8	LIGASE	6.3.2.-
4eum	AMP	1.8	TRANSFERASE	2.7.1.45
4fbc	AMP	1.7	HYDROLASE	3.2.2.22
4fe3	U5P	1.74	HYDROLASE	3.1.3.5
4g0p	U5P	1.8	GENE REGULATION
4h2w	AMP	1.95	LIGASE	6.2.1.-
4he2	AMP	1.6	HYDROLASE	3.1.3.11
4ig1	AMP	1.43	HYDROLASE
4ijn	AMP	1.7	TRANSFERASE	2.7.2.1
4ike	AMP	1.48	TRANSFERASE	2.7.4.3
4jem	C5P	1.55	HYDROLASE
4kbf	AMP	1.9	HYDROLASE
4m0k	AMP	1.4	TRANSFERASE	2.4.2.7
4m9d	AMP	1.82	LIGASE	6.3.4.4
4ma0	AMP	1.98	LYASE	4.1.1.21
4mpo	AMP	1.9	HYDROLASE	3.-.-.-
4mx2	AMP	1.9	LYASE
4ndf	AMP	1.94	NA BINDING PROTEIN
4o6m	C5P	1.9	TRANSFERASE
4ozl	AMP	1.49	SIGNALING PROTEIN
4p86	5GP	1.93	TRANSFERASE
4pno	U5P	0.97	NA BINDING PROTEIN
4r78	AMP	1.45	TRANSFERASE	2.7.1.32
4uuw	AMP	1.98	BIOSYNTHETIC PROTEIN
4ww7	AMP	1.67	TRANSFERASE	2.7.11.1
4x9d	U5P	1.5	NA BINDING PROTEIN
4zcp	C5P	1.98	TRANSFERASE	2.7.7.15
4zfn	5GP	1.9	TRANSFERASE	2.4.2.-
5b6d	C5P	1.65	TRANSFERASE
5b8f	C5P	1.45	LYASE	4.6.1.12
5bph	AMP	1.7	LIGASE	6.3.2.4
5cot	AMP	1.69	LIGASE
5d4n	AMP	1.6	SIGNALING PROTEIN
5ed3	AMP	1.31	HYDROLASE	3.-.-.-
5gmd	AMP	1.5	LYASE	4.1.1.33
5jda	AMP	1.4	TRANSFERASE	2.7.11.1
5k1d	5GP	1.94	HYDROLASE	3.5.2.6
5t8s	AMP	1.7	TRANSFERASE	2.5.1.6
5v0i	AMP	1.9	LIGASE	6.1.1.2
5v1m	U5P	1.47	HYDROLASE	3.1.4.-
5x0j	AMP	1.43	TRANSFERASE
