## Supplementary material for "MCSS-based Predictions of Binding Mode and Selectivity of Nucleotide Ligands": Data-S2

Protein-nucleotide interaction properties computed with BINANA	close-contacts_all	close-contacts_b	close-contacts_r	close-contacts_p	contacts_all	contacts_b	contacts_r	contacts_p	hydrophobic_all	hydrophobic_b	hydrophobic_r	hydrophobic_p	hbonds_all	hbonds_b	hbonds_r	hbonds_p	stacking_all	pp_stacking	t_stacking	cation-pi_stacking	salt-bridges
r - ribose
pdbid
p - phosphate
b - base
all - the whole nucleotide
1ex7	14	9	0	5	164	107	22	35	11	7	4	0	9	6	0	3	0	0	0	0	2
1hdi	4	0	2	2	111	60	37	14	9	9	0	0	5	0	2	3	0	0	0	0	1
1iyb	13	8	2	3	175	113	22	40	19	17	2	0	10	6	2	2	3	3	0	0	1
1jp4	3	0	0	3	120	48	36	36	16	14	2	0	4	0	0	4	2	2	0	0	1
1ktg	9	0	4	5	162	89	34	39	38	34	4	0	4	0	1	3	4	4	0	0	2
1nh8	7	0	2	5	92	20	23	49	7	4	3	0	5	0	1	4	0	0	0	0	0
1qf9	11	4	3	4	174	72	56	46	6	5	1	0	6	2	1	3	0	0	0	0	4
1qgx	11	3	4	4	184	83	62	39	19	17	2	0	7	2	1	4	3	3	0	0	2
1rao	12	8	1	3	127	85	25	17	6	6	0	0	9	6	0	3	0	0	0	0	0
1s68	15	4	8	3	186	91	71	24	21	16	5	0	9	3	4	2	2	2	0	0	3
1ua4	7	3	1	3	118	50	46	22	8	5	3	0	6	2	1	3	1	0	1	0	0
1ucd	7	3	1	3	142	82	22	38	16	14	2	0	7	3	1	3	1	1	0	0	1
1uj2	18	11	4	3	242	116	90	36	29	26	3	0	14	7	3	4	2	1	1	0	3
1uuy	6	4	0	2	116	94	7	15	7	7	0	0	4	3	0	1	0	0	0	0	0
1wxi	13	9	4	0	153	115	33	5	16	13	3	0	4	3	1	0	0	0	0	0	0
1xtt	12	5	2	5	172	71	35	66	8	7	1	0	10	4	2	4	0	0	0	0	1
1y1p	4	0	1	3	135	61	52	22	8	6	2	0	6	0	4	2	1	0	0	1	0
1z4m	7	1	1	5	140	38	46	56	11	7	4	0	5	1	0	4	2	1	1	0	2
2a7x	11	6	3	2	188	95	74	19	13	9	4	0	8	4	2	2	0	0	0	0	0
2cnq	9	7	0	2	106	83	12	11	9	9	0	0	4	3	0	1	0	0	0	0	1
2eqa	6	2	2	2	115	54	34	27	10	9	1	0	3	1	0	2	0	0	0	0	2
2ffc	16	3	8	5	175	51	85	39	7	6	1	0	13	3	5	5	0	0	0	0	1
2fjb	0	0	0	0	92	64	21	7	9	8	1	0	0	0	0	0	2	0	0	2	0
2g1u	11	7	0	4	203	100	60	43	18	14	4	0	9	4	0	5	0	0	0	0	2
2gxq	8	5	0	3	133	72	9	52	8	7	1	0	8	5	0	3	0	0	0	0	0
2ii6	12	8	2	2	136	85	34	17	7	7	0	0	7	3	2	2	0	0	0	0	0
2j91	18	6	6	6	191	77	65	49	11	8	3	0	10	1	5	4	1	1	0	0	3
2jb7	12	2	9	1	173	108	58	7	40	37	3	0	4	1	2	1	5	5	0	0	0
2jbh	14	8	2	4	168	75	39	54	6	6	0	0	10	5	1	4	0	0	0	0	0
2oun	10	4	4	2	117	55	24	38	17	14	3	0	4	3	1	0	2	2	0	0	0
2qrk	4	1	1	2	125	63	46	16	14	11	3	0	2	0	0	2	0	0	0	0	0
2r85	10	8	0	2	123	82	23	18	20	11	9	0	10	6	1	3	2	2	0	0	1
2uv4	12	5	4	3	142	72	50	20	7	6	1	0	6	4	1	1	0	0	0	0	0
2vfk	3	0	2	1	147	90	29	28	19	17	2	0	3	0	3	0	4	2	0	2	1
2xbu	14	9	0	5	198	132	17	49	24	23	1	0	9	4	0	5	3	3	0	0	0
2xwm	12	5	4	3	191	102	67	22	15	11	4	0	9	4	3	2	0	0	0	0	2
2yab	5	4	0	1	100	58	17	25	10	5	5	0	4	3	0	1	0	0	0	0	1
2yrx	7	3	4	0	59	37	18	4	4	3	1	0	3	2	1	0	0	0	0	0	1
2yvo	8	4	3	1	144	82	38	24	19	14	5	0	5	3	1	1	2	2	0	0	0
3ake	13	6	1	6	132	74	30	28	20	14	6	0	9	5	0	4	1	1	0	0	3
3c4z	5	2	0	3	105	49	17	39	13	9	4	0	5	2	0	3	0	0	0	0	2
3c85	17	8	7	2	169	79	67	23	12	9	3	0	12	3	5	4	0	0	0	0	0
3cj9	12	4	6	2	165	90	59	16	25	19	6	0	10	2	4	4	3	2	0	1	0
3cls	18	4	8	6	209	81	77	51	17	11	6	0	11	3	3	5	0	0	0	0	0
3ddj	8	5	1	2	184	100	50	34	24	19	5	0	7	5	0	2	2	2	0	0	1
3djx	7	4	3	0	105	66	39	0	9	6	3	0	3	2	1	0	0	0	0	0	0
3dlz	6	4	1	1	136	73	35	28	14	12	2	0	4	3	1	0	0	0	0	0	1
3ewy	19	4	10	5	197	54	93	50	8	6	2	0	11	2	4	5	0	0	0	0	1
3feg	5	5	0	0	86	70	12	4	9	8	1	0	4	4	0	0	0	0	0	0	0
3fwz	12	6	1	5	196	97	46	53	8	7	1	0	9	4	0	5	0	0	0	0	2
3g1z	10	6	2	2	194	105	72	17	28	23	5	0	6	3	1	2	3	2	0	1	1
3glv	13	7	3	3	180	77	79	24	28	17	11	0	6	2	1	3	0	0	0	0	0
3gru	7	6	1	0	109	76	27	6	12	10	2	0	3	3	0	0	0	0	0	0	0
3ib8	3	0	0	3	99	26	41	32	5	2	3	0	2	0	0	2	0	0	0	0	0
3kd6	14	4	5	5	206	102	61	43	17	12	5	0	8	1	4	3	0	0	0	0	1
3kgd	14	2	6	6	195	88	90	17	30	24	6	0	3	1	2	0	3	2	1	0	0
3lfr	10	6	2	2	159	95	40	24	14	11	3	0	7	4	1	2	2	2	0	0	1
3lkm	11	8	0	3	155	93	33	29	23	10	13	0	9	6	0	3	2	2	0	0	2
3m84	5	5	0	0	87	69	15	3	7	6	1	0	2	2	0	0	0	0	0	0	0
3n1s	11	3	1	7	138	47	51	40	9	4	5	0	8	2	1	5	2	0	2	0	0
3nua	9	0	4	5	162	45	75	42	13	8	5	0	7	0	3	4	1	0	0	1	2
3nyq	6	2	1	3	186	109	46	31	20	13	7	0	5	3	1	1	2	0	2	0	2
3o0m	7	2	0	5	143	45	55	43	15	11	4	0	7	1	0	6	2	0	2	0	0
3omf	10	2	2	6	129	41	52	36	14	9	5	0	5	1	0	4	2	0	2	0	0
3pln	10	3	1	6	118	55	36	27	10	8	2	0	5	2	0	3	0	0	0	0	1
3rl4	12	4	5	3	141	62	42	37	14	14	0	0	7	2	2	3	2	2	0	0	0
3rpz	7	2	2	3	177	92	57	28	14	8	6	0	4	1	1	2	0	0	0	0	2
3sf0	6	0	1	5	174	79	61	34	39	28	11	0	5	0	1	4	5	4	1	0	1
3ttf	9	5	2	2	146	63	40	43	13	11	2	0	3	2	0	1	1	0	1	0	1
3uq8	19	5	1	13	190	88	47	55	23	19	4	0	6	3	0	3	2	2	0	0	2
3uwq	11	2	3	6	113	26	37	50	11	6	5	0	8	1	1	6	0	0	0	0	2
3w07	17	6	6	5	177	63	73	41	10	8	2	0	12	5	2	5	0	0	0	0	1
4blw	5	5	0	0	113	100	13	0	11	11	0	0	2	1	1	0	2	2	0	0	0
4brq	13	8	3	2	181	116	45	20	26	24	2	0	8	5	2	1	2	2	0	0	2
4co4	9	7	0	2	162	81	58	23	19	10	9	0	5	5	0	0	0	0	0	0	1
4cs3	7	3	2	2	176	91	71	14	20	18	2	0	7	3	2	2	4	2	0	2	1
4d05	9	5	0	4	145	78	33	34	12	10	2	0	4	3	0	1	2	2	0	0	3
4d7a	11	5	3	3	192	86	76	30	16	11	5	0	8	4	1	3	2	0	2	0	1
4eei	12	7	2	3	151	89	45	17	9	7	2	0	6	1	3	2	2	2	0	0	1
4emd	7	6	0	1	120	94	10	16	17	14	3	0	7	6	0	1	2	1	1	0	0
4eql	11	7	2	2	188	96	54	38	12	7	5	0	7	4	1	2	2	0	2	0	0
4eum	1	0	0	1	83	30	36	17	13	7	6	0	1	0	0	1	0	0	0	0	0
4fbc	10	9	0	1	129	87	36	6	17	13	4	0	6	5	0	1	2	2	0	0	0
4fe3	8	2	2	4	193	77	55	61	26	21	5	0	7	2	2	3	3	3	0	0	1
4g0p	8	1	0	7	124	37	26	61	17	17	0	0	4	1	0	3	1	1	0	0	3
4h2w	12	5	3	4	201	107	67	27	19	15	4	0	8	3	1	4	4	2	0	2	2
4he2	9	3	1	5	153	76	26	51	14	11	3	0	6	2	0	4	0	0	0	0	1
4ig1	11	8	1	2	154	87	43	24	10	6	4	0	8	5	1	2	0	0	0	0	0
4ijn	4	0	2	2	167	81	62	24	12	9	3	0	5	0	3	2	0	0	0	0	1
4ike	15	11	1	3	206	126	49	31	13	11	2	0	14	7	2	5	1	0	0	1	3
4jem	7	1	3	3	159	35	86	38	10	4	6	0	6	1	2	3	0	0	0	0	0
4kbf	7	5	0	2	117	67	14	36	8	7	1	0	7	4	0	3	0	0	0	0	1
4m0k	9	4	1	4	155	70	35	50	7	7	0	0	9	3	2	4	1	1	0	0	0
4m9d	7	4	0	3	151	70	47	34	11	6	5	0	6	2	1	3	0	0	0	0	1
4ma0	13	10	1	2	139	71	39	29	6	5	1	0	9	6	1	2	0	0	0	0	2
4mpo	3	0	0	3	124	68	17	39	29	26	3	0	3	0	0	3	4	4	0	0	2
4mx2	16	7	3	6	219	92	77	50	12	10	2	0	10	2	4	4	2	2	0	0	2
4ndf	17	9	3	5	180	69	70	41	16	12	4	0	8	3	0	5	1	0	1	0	0
4o6m	6	1	2	3	135	63	33	39	17	12	5	0	6	1	1	4	0	0	0	0	3
4ozl	14	12	1	1	176	85	65	26	7	3	4	0	9	7	1	1	1	0	1	0	1
4p86	15	7	3	5	180	68	60	52	9	8	1	0	11	4	2	5	1	0	0	1	0
4pno	4	2	2	0	90	51	34	5	16	11	5	0	3	2	1	0	1	1	0	0	0
4r78	8	4	4	0	116	69	31	16	14	11	3	0	2	2	0	0	0	0	0	0	1
4uuw	7	7	0	0	130	120	9	1	11	9	2	0	3	3	0	0	0	0	0	0	0
4ww7	5	4	0	1	102	57	22	23	14	8	6	0	3	2	0	1	0	0	0	0	1
4x9d	4	0	4	0	91	41	40	10	19	12	7	0	1	0	1	0	2	1	1	0	0
4zcp	12	5	4	3	173	76	72	25	16	9	7	0	7	3	2	2	1	0	0	1	0
4zfn	15	8	0	7	167	93	29	45	21	19	2	0	8	3	1	4	3	3	0	0	0
5b6d	14	4	6	4	183	58	79	46	0	0	0	0	10	4	2	4	0	0	0	0	4
5b8f	11	6	3	2	129	77	34	18	12	10	2	0	8	4	3	1	1	0	0	1	0
5bph	17	11	4	2	156	89	42	25	10	6	4	0	8	6	1	1	0	0	0	0	2
5cot	23	10	3	10	226	122	71	33	24	20	4	0	9	5	3	1	2	2	0	0	2
5d4n	9	6	0	3	205	101	65	39	13	9	4	0	8	4	0	4	1	0	1	0	1
5ed3	7	2	0	5	131	31	54	46	7	4	3	0	6	1	0	5	2	0	2	0	0
5gmd	9	0	7	2	54	5	36	13	4	2	2	0	1	0	0	1	0	0	0	0	0
5jda	3	0	0	3	176	127	31	18	35	34	1	0	3	0	0	3	6	6	0	0	1
5k1d	9	4	2	3	109	24	32	53	13	4	9	0	4	2	1	1	0	0	0	0	1
5t8s	3	1	2	0	135	69	58	8	27	20	7	0	0	0	0	0	2	2	0	0	0
5v0i	8	6	1	1	137	109	17	11	12	10	2	0	5	5	0	0	2	0	0	2	1
5v1m	6	2	1	3	93	33	33	27	7	6	1	0	4	1	2	1	1	1	0	0	0
5x0j	16	9	2	5	237	118	55	64	19	17	2	0	10	4	1	5	4	2	2	0	2
