## Supplementary material for "MCSS-based Predictions of Binding Mode and Selectivity of Nucleotide Ligands": Data-S3

pdbid	comp_all	comp_b	comp_r	comp_p	lig_all	lig_b	lig_r	lig_p	fbsa_all	fbsa_b	fbsa_r	fbsa_p
1ex7	72.4	29.4	38.4	4.6	500.2	224.0	151.9	124.3	0.8553	0.8688	0.7472	0.963
1hdi	109.5	65.3	39.2	5.0	500.9	216.4	154.1	130.4	0.7814	0.6982	0.7456	0.9617
1iyb	134.7	22.8	98.8	13.1	503.8	219.8	151.5	132.5	0.7326	0.8963	0.3479	0.9011
1jp4	93.7	1.2	29.3	63.2	462.6	198.5	149.4	114.7	0.7974	0.994	0.8039	0.449
1ktg	122.8	27.1	60.6	35.1	473.2	197.3	159.8	116.1	0.7405	0.8626	0.6208	0.6977
1nh8	189.6	13.5	103.8	72.3	485.4	205.9	158.3	121.2	0.6094	0.9344	0.3443	0.4035
1qf9	17.2	12.8	4.4	0.0	447.8	171.4	153.8	122.6	0.9616	0.9253	0.9714	1.0
1qgx	98.5	1.8	32.4	64.3	499.4	216.9	153.6	128.9	0.8028	0.9917	0.7891	0.5012
1rao	182.2	65.0	94.9	22.3	483.8	214.0	150.7	119.1	0.6234	0.6963	0.3703	0.8128
1s68	67.9	57.3	9.5	1.1	493.6	213.5	152.7	127.4	0.8624	0.7316	0.9378	0.9914
1ua4	27.2	18.8	5.0	3.4	501.1	213.5	157.3	130.3	0.9457	0.9119	0.9682	0.9739
1ucd	127.0	21.7	94.2	11.1	461.2	178.3	153.3	129.6	0.7246	0.8783	0.3855	0.9144
1uj2	12.6	12.6	0.0	0.0	470.0	187.5	153.8	128.7	0.9732	0.9328	1.0	1.0
1uuy	190.2	36.8	128.4	25.0	458.4	194.8	160.5	103.1	0.5851	0.8111	0.2	0.7575
1wxi	122.4	77.4	18.3	26.7	483.9	202.9	153.6	127.4	0.7471	0.6185	0.8809	0.7904
1xtt	27.6	0.5	26.9	0.2	447.2	170.1	148.1	129.0	0.9383	0.9971	0.8184	0.9984
1y1p	94.5	24.0	26.8	43.7	483.0	211.4	154.1	117.5	0.8043	0.8865	0.8261	0.6281
1z4m	33.1	2.1	8.4	22.6	461.8	181.9	148.2	131.7	0.9283	0.9885	0.9433	0.8284
2a7x	43.5	37.9	1.8	3.8	479.8	206.5	149.2	124.1	0.9093	0.8165	0.9879	0.9694
2cnq	195.4	82.7	98.7	14.0	471.5	197.0	156.6	117.9	0.5856	0.5802	0.3697	0.8813
2eqa	92.0	20.9	42.1	29.0	484.4	203.4	153.0	128.0	0.8101	0.8972	0.7248	0.7734
2ffc	6.6	1.3	2.5	2.8	455.3	172.1	151.1	132.1	0.9855	0.9924	0.9835	0.9788
2fjb	64.5	15.0	8.1	41.4	472.1	204.6	156.8	110.7	0.8634	0.9267	0.9483	0.626
2g1u	51.0	11.7	26.4	12.9	503.6	216.9	153.3	133.4	0.8987	0.9461	0.8278	0.9033
2gxq	175.1	16.4	104.8	53.9	485.3	207.5	150.3	127.5	0.6392	0.921	0.3027	0.5773
2ii6	111.9	57.3	53.9	0.7	459.7	177.9	152.5	129.3	0.7566	0.6779	0.6466	0.9946
2j91	39.2	1.8	7.6	29.8	498.5	214.3	150.9	133.3	0.9214	0.9916	0.9496	0.7764
2jb7	103.4	76.8	7.8	18.8	463.7	189.3	162.5	111.9	0.777	0.5943	0.952	0.832
2jbh	122.4	11.6	79.1	31.7	501.3	217.8	155.7	127.8	0.7558	0.9467	0.492	0.752
2oun	51.0	8.0	37.9	5.1	476.0	211.4	149.4	115.2	0.8929	0.9622	0.7463	0.9557
2qrk	142.3	60.2	42.7	39.4	503.0	219.3	150.4	133.3	0.7171	0.7255	0.7161	0.7044
2r85	97.8	48.9	34.4	14.5	470.5	198.3	156.4	115.8	0.7921	0.7534	0.7801	0.8748
2uv4	119.1	42.3	64.6	12.2	483.1	203.9	155.3	123.9	0.7535	0.7925	0.584	0.9015
2vfk	152.9	25.7	66.4	60.8	484.3	211.2	150.9	122.2	0.6843	0.8783	0.56	0.5025
2xbu	99.8	8.5	85.6	5.7	493.2	214.8	149.9	128.5	0.7976	0.9604	0.429	0.9556
2xwm	77.1	46.0	5.8	25.3	448.9	178.3	150.3	120.3	0.8282	0.742	0.9614	0.7897
2yab	40.1	15.6	22.9	1.6	469.5	195.1	156.4	118.0	0.9146	0.92	0.8536	0.9864
2yrx	138.7	82.3	35.5	20.9	476.2	197.2	160.1	118.9	0.7087	0.5827	0.7783	0.8242
2yvo	91.5	23.5	36.5	31.5	494.9	208.6	156.4	129.9	0.8151	0.8873	0.7666	0.7575
3ake	53.7	15.4	31.8	6.5	440.7	169.6	147.8	123.3	0.8781	0.9092	0.7848	0.9473
3c4z	65.0	2.0	27.0	36.0	445.3	183.8	147.3	114.2	0.854	0.9891	0.8167	0.6848
3c85	103.1	36.1	24.9	42.1	484.0	206.5	157.0	120.5	0.787	0.8252	0.8414	0.6506
3cj9	103.5	39.7	8.5	55.3	483.8	207.2	153.4	123.2	0.7861	0.8084	0.9446	0.5511
3cls	15.7	1.0	0.4	14.3	468.3	192.5	162.2	113.6	0.9665	0.9948	0.9975	0.8741
3ddj	59.2	8.6	44.2	6.4	472.7	199.0	159.6	114.1	0.8748	0.9568	0.7231	0.9439
3djx	152.5	91.7	50.6	10.2	440.0	165.4	154.5	120.1	0.6534	0.4456	0.6725	0.9151
3dlz	24.8	5.4	15.7	3.7	471.2	197.3	156.5	117.4	0.9474	0.9726	0.8997	0.9685
3ewy	8.5	1.9	2.0	4.6	451.4	169.7	149.3	132.4	0.9812	0.9888	0.9866	0.9653
3feg	140.5	87.7	42.8	10.0	484.1	211.3	150.6	122.2	0.7098	0.585	0.7158	0.9182
3fwz	74.1	13.8	39.1	21.2	502.3	217.6	151.4	133.3	0.8525	0.9366	0.7417	0.841
3g1z	54.9	44.1	1.4	9.4	487.3	204.7	155.6	127.0	0.8873	0.7846	0.991	0.926
3glv	76.7	44.8	1.0	30.9	480.3	204.2	154.1	122.0	0.8403	0.7806	0.9935	0.7467
3gru	120.0	61.3	33.0	25.7	474.8	203.7	151.8	119.3	0.7473	0.6991	0.7826	0.7846
3ib8	98.0	19.5	2.1	76.4	490.0	209.8	149.6	130.6	0.8	0.9071	0.986	0.415
3kd6	42.2	27.7	0.3	14.2	509.2	222.1	153.3	133.8	0.9171	0.8753	0.998	0.8939
3kgd	54.9	44.9	0.3	9.7	467.3	201.3	157.2	108.8	0.8825	0.7769	0.9981	0.9108
3lfr	95.6	24.7	56.7	14.2	471.7	194.9	160.4	116.4	0.7973	0.8733	0.6465	0.878
3lkm	60.8	10.2	41.1	9.5	471.6	196.8	159.3	115.5	0.8711	0.9482	0.742	0.9177
3m84	165.0	79.4	59.5	26.1	478.4	201.1	155.4	121.9	0.6551	0.6052	0.6171	0.7859
3n1s	70.0	7.4	18.3	44.3	508.9	226.8	150.8	131.3	0.8624	0.9674	0.8786	0.6626
3nua	89.3	33.8	0.1	55.4	477.2	202.7	154.2	120.3	0.8129	0.8333	0.9994	0.5395
3nyq	42.6	18.6	13.2	10.8	495.0	211.8	152.5	130.7	0.9139	0.9122	0.9134	0.9174
3o0m	66.9	6.3	24.5	36.1	496.7	216.9	151.5	128.3	0.8653	0.971	0.8383	0.7186
3omf	72.6	8.9	22.0	41.7	500.9	216.6	152.3	132.0	0.8551	0.9589	0.8555	0.6841
3pln	100.7	47.4	34.4	18.9	441.4	167.4	153.1	120.9	0.7719	0.7168	0.7753	0.8437
3rl4	59.4	12.5	26.8	20.1	494.7	211.4	156.7	126.6	0.8799	0.9409	0.829	0.8412
3rpz	38.1	18.0	12.6	7.5	492.5	208.4	151.1	133.0	0.9226	0.9136	0.9166	0.9436
3sf0	70.7	6.4	31.5	32.8	498.5	213.7	151.7	133.1	0.8582	0.9701	0.7924	0.7536
3ttf	45.2	8.1	13.9	23.2	503.3	214.5	155.2	133.6	0.9102	0.9622	0.9104	0.8263
3uq8	75.0	16.2	38.7	20.1	467.5	199.6	156.0	111.9	0.8396	0.9188	0.7519	0.8204
3uwq	70.3	5.6	21.6	43.1	441.5	169.6	151.6	120.3	0.8408	0.967	0.8575	0.6417
3w07	6.9	2.1	3.7	1.1	450.9	171.6	147.5	131.8	0.9847	0.9878	0.9749	0.9917
4blw	197.8	113.0	63.2	21.6	485.0	213.6	150.0	121.4	0.5922	0.471	0.5787	0.8221
4brq	76.3	35.3	19.8	21.2	485.2	207.5	155.7	122.0	0.8427	0.8299	0.8728	0.8262
4co4	69.6	42.0	7.8	19.8	471.8	195.6	159.5	116.7	0.8525	0.7853	0.9511	0.8303
4cs3	53.0	45.9	0.8	6.3	471.5	202.0	153.9	115.6	0.8876	0.7728	0.9948	0.9455
4d05	94.7	46.2	30.0	18.5	473.0	207.8	149.3	115.9	0.7998	0.7777	0.7991	0.8404
4d7a	66.3	39.4	9.8	17.1	503.4	218.1	156.1	129.2	0.8683	0.8193	0.9372	0.8676
4eei	44.6	4.8	15.3	24.5	496.3	214.7	149.1	132.5	0.9101	0.9776	0.8974	0.8151
4emd	114.3	47.4	59.7	7.2	442.4	168.5	152.8	121.1	0.7416	0.7187	0.6093	0.9405
4eql	42.2	19.8	11.0	11.4	491.0	214.4	147.4	129.2	0.9141	0.9076	0.9254	0.9118
4eum	64.9	37.6	0.0	27.3	475.2	198.6	155.0	121.6	0.8634	0.8107	1.0	0.7755
4fbc	163.0	97.1	56.5	9.4	482.3	200.8	156.8	124.7	0.662	0.5164	0.6397	0.9246
4fe3	20.7	5.9	10.7	4.1	457.9	181.0	151.7	125.2	0.9548	0.9674	0.9295	0.9673
4g0p	170.5	10.1	66.0	94.4	468.0	182.8	156.1	129.1	0.6357	0.9447	0.5772	0.2688
4h2w	34.4	26.5	2.1	5.8	473.4	198.4	155.6	119.4	0.9273	0.8664	0.9865	0.9514
4he2	81.2	2.4	72.5	6.3	471.0	194.3	157.6	119.1	0.8276	0.9876	0.54	0.9471
4ig1	35.5	14.8	20.2	0.5	489.7	204.7	150.8	134.2	0.9275	0.9277	0.866	0.9963
4ijn	125.1	51.2	18.6	55.3	495.2	213.3	149.7	132.2	0.7474	0.76	0.8758	0.5817
4ike	28.4	25.6	2.8	0.0	471.5	196.2	156.3	119.0	0.9398	0.8695	0.9821	1.0
4jem	11.2	5.1	0.0	6.1	438.7	164.5	160.5	113.7	0.9745	0.969	1.0	0.9464
4kbf	178.2	26.4	94.3	57.5	494.3	213.5	151.6	129.2	0.6395	0.8763	0.378	0.555
4m0k	86.8	13.1	55.0	18.7	475.6	201.2	152.3	122.1	0.8175	0.9349	0.6389	0.8468
4m9d	32.7	0.2	1.2	31.3	469.1	195.5	158.5	115.1	0.9303	0.999	0.9924	0.7281
4ma0	60.5	10.0	41.6	8.9	479.6	198.7	159.8	121.1	0.8739	0.9497	0.7397	0.9265
4mpo	125.1	22.5	68.7	33.9	477.3	199.8	157.7	119.8	0.7379	0.8874	0.5644	0.717
4mx2	26.1	7.1	6.6	12.4	498.6	214.2	151.7	132.7	0.9477	0.9669	0.9565	0.9066
4ndf	20.1	1.1	2.3	16.7	498.2	216.6	151.2	130.4	0.9597	0.9949	0.9848	0.8719
4o6m	61.8	13.5	47.7	0.6	456.0	176.6	157.6	121.8	0.8645	0.9236	0.6973	0.9951
4ozl	40.4	34.8	2.1	3.5	473.6	197.3	157.8	118.5	0.9147	0.8236	0.9867	0.9705
4p86	87.5	12.3	33.4	41.8	485.9	212.1	148.6	125.2	0.8199	0.942	0.7752	0.6661
4pno	141.8	81.1	20.6	40.1	438.1	174.1	151.8	112.2	0.6763	0.5342	0.8643	0.6426
4r78	73.1	28.6	30.1	14.4	471.5	209.5	151.2	110.8	0.845	0.8635	0.8009	0.87
4uuw	192.2	93.0	89.3	9.9	479.8	205.4	149.0	125.4	0.5994	0.5472	0.4007	0.9211
4ww7	69.7	24.7	43.2	1.8	474.2	195.6	157.5	121.1	0.853	0.8737	0.7257	0.9851
4x9d	114.2	68.4	17.9	27.9	420.4	158.1	159.0	103.3	0.7284	0.5674	0.8874	0.7299
4zcp	57.2	41.7	0.2	15.3	449.7	173.0	152.9	123.8	0.8728	0.759	0.9987	0.8764
4zfn	75.3	2.5	62.0	10.8	486.0	214.8	155.3	115.9	0.8451	0.9884	0.6008	0.9068
5b6d	65.0	2.0	27.0	36.0	445.3	183.8	147.3	114.2	0.854	0.9891	0.8167	0.6848
5b8f	105.6	45.0	60.0	0.6	448.5	171.5	156.8	120.2	0.7645	0.7376	0.6173	0.995
5bph	16.6	6.1	8.2	2.3	464.0	194.6	157.4	112.0	0.9642	0.9687	0.9479	0.9795
5cot	61.8	44.4	17.4	0.0	476.8	212.4	155.4	109.0	0.8704	0.791	0.888	1.0
5d4n	8.1	5.6	0.0	2.5	476.9	196.5	158.1	122.3	0.983	0.9715	1.0	0.9796
5ed3	71.9	4.6	22.6	44.7	495.2	216.0	152.2	127.0	0.8548	0.9787	0.8515	0.648
5gmd	237.9	56.7	60.5	120.7	473.4	196.5	159.3	117.6	0.4975	0.7115	0.6202	0.0
5jda	106.9	27.2	75.6	4.1	488.0	212.4	153.9	121.7	0.7809	0.8719	0.5088	0.9663
5k1d	170.6	4.0	40.8	125.8	498.7	223.4	150.5	124.8	0.6579	0.9821	0.7289	0.0
5t8s	102.1	49.8	16.6	35.7	458.5	199.7	164.1	94.7	0.7773	0.7506	0.8988	0.623
5v0i	94.0	54.1	33.5	6.4	475.4	194.7	156.6	124.1	0.8023	0.7221	0.7861	0.9484
5v1m	81.8	15.4	35.2	31.2	441.0	167.0	153.8	120.2	0.8145	0.9078	0.7711	0.7404
5x0j	45.6	4.9	25.3	15.4	490.4	218.9	151.3	120.2	0.907	0.9776	0.8328	0.8719
