## Supplementary material for "MCSS-based Predictions of Binding Mode and Selectivity of Nucleotide Ligands": Data-S7

pdbid	patch	mcss	score	vdw	elec	rmsd
1ex7	310	-35.8565	-39.8487	-27.9166	-11.9321	1.004
1hdi	310	-26.9366	-34.3089	-26.8273	-7.48157	0.377
1iyb	310	-18.225	-23.9254	-19.28	-4.64542	1.185
1jp4	310	-31.8024	-32.3917	-27.4989	-4.89275	1.681
1ktg	310	-27.4483	-27.4229	-22.2348	-5.18812	1.118
1nh8	310	-20.9328	-22.4153	-19.0197	-3.39565	1.401
1qf9	310	-34.1024	-37.7992	-26.9928	-10.8064	0.634
1qgx	310	-23.0811	-28.8854	-25.0545	-3.83094	1.225
1rao	310	-30.22	-27.6396	-17.6765	-9.96316	1.357
1s68	310	-23.4725	-32.091	-9.66836	-22.4226	0.481
1ua4	310	-24.2508	-33.1176	-28.111	-5.00651	0.705
1ucd	310	-16.4283	-20.435	-15.4309	-5.0041	1.498
1uj2	310	25.8313	0.174338	19.3415	-19.1671	0.834
1uuy	310	-23.8267	-24.8132	-20.3881	-4.42506	1.022
1wxi	310	-15.6506	-17.3963	-19.8413	2.44496	0.693
1xtt	310	-9.8666	-19.9846	-11.848	-8.13662	1.469
1y1p	310	-21.8669	-28.5684	-25.671	-2.8974	1.09
1z4m	310	-7.6571	-20.3822	-14.2034	-6.17873	0.843
2a7x	310	-34.5053	-37.2529	-31.7135	-5.53945	0.441
2cnq	310	-25.244	-24.0527	-15.0672	-8.98553	1.143
2eqa	310	-22.2248	-31.7919	-24.1135	-7.67843	1.192
2ffc	310	-18.4392	-33.0886	-16.2449	-16.8436	1.426
2fjb	310	-32.3487	-32.0607	-27.9326	-4.12814	0.753
2g1u	310	-21.9057	-32.5789	-15.713	-16.8659	0.445
2gxq	310	-21.1387	-21.4596	-18.0056	-3.45402	1.211
2ii6	310	-25.3468	-26.7531	-22.7674	-3.9857	0.509
2j91	310	-8.7344	-18.4178	-14.3925	-4.02525	1.182
2jb7	310	-27.5801	-29.5947	-28.5476	-1.04711	1.108
2jbh	310	-33.7603	-33.273	-20.4236	-12.8495	0.912
2oun	310	-7.8372	-19.9581	-20.5415	0.583402	0.984
2qrk	310	-15.7032	-21.4523	-20.8618	-0.590558	1.26
2r85	310	-29.2062	-29.9962	-22.8843	-7.11195	0.431
2uv4	310	-25.3573	-28.3709	-20.562	-7.80894	0.604
2vfk	310	-23.2246	-26.9733	-27.0048	0.03152157	1.617
2xbu	310	-27.238	-29.4709	-14.5465	-14.9244	1.353
2xwm	310	-25.4564	-28.5758	-20.3198	-8.25592	1.382
2yab	310	-29.5332	-30.4698	-27.567	-2.90279	0.558
2yrx	310	-25.2143	-25.3502	-15.4398	-9.91036	0.602
2yvo	310	-28.5035	-27.1134	-21.3435	-5.7699	0.818
3ake	310	-32.145	-35.8076	-21.9729	-13.8346	0.543
3c4z	310	-41.273	-39.9956	-24.7827	-23.5053	0.446
3c85	310	-21.1468	-29.7067	-21.4471	-8.25962	1.039
3cj9	310	-24.4581	-25.5025	-21.0692	-4.4333	1.647
3cls	310	38.2683	11.1348	32.9664	-21.8316	0.547
3ddj	310	-21.7958	-28.2122	-19.3186	-8.89355	0.779
3djx	310	-25.8189	-25.0653	-21.4115	-3.65378	1.443
3dlz	310	-16.1838	-21.5759	-21.4414	-0.134463	0.66
3ewy	310	-21.5674	-31.6524	-14.8055	-16.8468	0.913
3feg	310	-22.5689	-23.4542	-20.9621	-2.49214	0.907
3fwz	310	-29.6439	-37.0305	-27.8783	-9.15217	0.75
3g1z	310	-31.5593	-36.2332	-34.1314	-2.10177	0.881
3glv	310	-28.1122	-32.9201	-22.8471	-10.073	0.286
3gru	310	-24.1461	-25.4776	-18.9264	-6.55119	2.251
3ib8	310	-19.3519	-24.0193	-23.2086	-0.810765	1.165
3kd6	310	-29.2682	-35.4698	-31.1811	-4.28876	1.244
3kgd	310	-5.5794	-10.6195	-10.6678	0.04825286	1.707
3lfr	310	-30.084	-29.6597	-22.4151	-7.24467	1.076
3lkm	310	-31.763	-33.1485	-24.0394	-9.1091	1.099
3m84	310	-23.8729	-23.5386	-16.1951	-7.34351	1.316
3n1s	310	-21.7184	-30.8805	-24.733	-6.1475	0.658
3nua	310	-23.6287	-23.6206	-18.6043	-5.01629	2.308
3nyq	310	-15.0394	-27.4004	-16.2951	-11.1054	0.622
3o0m	310	-6.3752	-28.4011	-13.4961	-14.905	1.393
3omf	310	-23.2818	-34.7101	-24.3705	-10.3396	1.035
3pln	310	-25.8964	-25.8737	-19.9074	-5.96624	1.153
3rl4	310	-32.708	-33.7332	-24.5985	-9.13471	0.57
3rpz	310	-5.587	-19.2079	-13.2752	-5.93268	0.433
3sf0	310	-16.6214	-24.791	-22.5461	-2.24498	2.405
3ttf	310	-15.0899	-23.0402	-19.3772	-3.66308	1.407
3uq8	310	-25.3392	-27.9177	-20.2045	-7.71328	0.919
3uwq	310	-30.4977	-30.0137	-19.8438	-10.1699	1.005
3w07	310	-16.8807	-32.0919	-21.5894	-10.5024	0.903
4blw	310	-17.1702	-18.9242	-16.974	-1.95019	1.203
4brq	310	-29.6096	-31.9013	-26.1003	-5.80098	0.677
4co4	310	-26.7747	-31.2646	-21.2829	-9.98175	0.574
4cs3	310	-35.0994	-39.232	-27.2622	-11.9698	0.882
4d05	310	-19.4091	-26.9681	-19.2892	-7.67897	3.31
4d7a	310	-19.6894	-29.7541	-20.4858	-9.26838	0.717
4eei	310	-21.4844	-32.0538	-25.9539	-6.09997	0.81
4emd	310	-29.8167	-29.6444	-23.2853	-6.35904	0.843
4eql	310	-27.4953	-30.8816	-23.9142	-6.96734	1.136
4eum	310	-31.6766	-32.1015	-29.3383	-2.76318	0.397
4fbc	310	-24.3608	-24.0131	-19.6504	-4.36263	0.7
4fe3	310	-10.0647	-24.9435	-18.5233	-6.42021	0.911
4g0p	310	-5.5557	-13.3052	-7.68642	-5.61874	0.919
4h2w	310	-36.76	-39.5109	-27.3566	-12.1544	0.52
4he2	310	-24.1993	-26.6862	-22.5702	-4.11598	1.042
4ig1	310	-26.763	-38.4971	-28.3876	-10.1096	0.644
4ijn	310	-16.8324	-24.4354	-21.2809	-3.15453	1.513
4ike	310	-27.2747	-32.396	-26.3204	-6.07559	0.999
4jem	310	-6.0007	-24.803	-21.3196	-3.48341	0.876
4kbf	310	-23.9443	-26.1171	-19.5069	-6.61018	0.457
4m0k	310	-25.109	-25.9876	-20.6048	-5.38277	1.264
4m9d	310	-22.9481	-26.9106	-22.2911	-4.61951	1.165
4ma0	310	-30.4522	-33.371	-25.252	-8.11904	0.821
4mpo	310	-30.4762	-30.2629	-25.126	-5.13687	0.888
4mx2	310	-25.4629	-35.6633	-28.4746	-7.18873	0.821
4ndf	310	-23.4807	-35.856	-20.0526	-15.8034	0.987
4o6m	310	-37.4632	-43.4463	-30.0177	-13.4286	0.477
4ozl	310	-34.1892	-35.796	-25.7717	-10.0242	1.066
4p86	310	-28.9387	-37.5543	-21.2262	-16.3281	1.842
4pno	310	-22.331	-22.0	-19.8274	-2.17266	0.923
4r78	310	-9.342	-22.1311	-21.9895	-0.141617	0.528
4uuw	310	-13.4711	-17.649	-15.2022	-2.44682	0.89
4ww7	310	-28.6941	-30.6597	-25.537	-5.12271	1.122
4x9d	310	-23.9041	-24.8588	-18.161	-6.69788	0.51
4zcp	310	-4.3427	-14.6237	-2.82463	-11.7991	0.931
4zfn	310	-22.701	-29.0523	-17.3402	-11.7121	2.128
5b6d	310	-29.2513	-31.1552	-25.9383	-5.21684	2.751
5b8f	310	-29.2821	-30.0285	-21.0221	-9.00644	0.448
5bph	310	-39.1283	-44.2269	-23.6883	-20.5385	0.42
5cot	310	-30.0894	-40.8382	-24.0983	-16.74	1.186
5d4n	310	20.059	-6.26867	8.50546	-14.7741	0.606
5ed3	310	-8.4641	-20.8362	-15.2191	-5.61715	1.239
5gmd	310	-15.5861	-19.3834	-13.6251	-5.75826	1.112
5jda	310	-23.189	-28.8272	-22.8879	-5.93931	0.607
5k1d	310	-21.121	-24.2085	-18.8452	-5.36329	1.467
5t8s	310	-26.1366	-25.5051	-21.4016	-4.10348	1.213
5v0i	310	-13.3083	-13.3941	-10.1992	-3.1949	1.033
5v1m	310	-18.1684	-21.3538	-22.1209	0.767082	0.585
5x0j	310	-31.6592	-41.324	-32.3598	-8.96413	1.492
