## Supplementary material for "MCSS-based Predictions of Binding Mode and Selectivity of Nucleotide Ligands": Data-S10

PDBID	exp	vscal	vstd	dscal	dstdw
1ex7	944.0	964.0	931.0	20	-13
1hdi	369.0	325.0	408.0	-44	39
1iyb	72.0	64.0	79.0	-8	7
1jp4	721.0	621.0	627.0	-100	-94
1ktg	251.0	199.0	214.0	-52	-37
1nh8	115.0	91.0	88.0	-24	-27
1qf9	660.0	661.0	641.0	1	-19
1qgx	988.0	952.0	1127.0	-36	139
1rao	57.0	26.0	70.0	-31	13
1s68	384.0	347.0	355.0	-37	-29
1ua4	897.0	875.0	830.0	-22	-67
1ucd	100.0	108.0	115.0	8	15
1uj2	487.0	443.0	393.0	-44	-94
1uuy	82.0	85.0	93.0	3	11
1wxi	418.0	266.0	309.0	-152	-109
1xtt	667.0	626.0	563.0	-41	-104
1y1p	838.0	759.0	814.0	-79	-24
1z4m	811.0	865.0	866.0	54	55
2a7x	1133.0	1243.0	981.0	110	-152
2cnq	119.0	172.0	51.0	53	-68
2eqa	735.0	627.0	600.0	-108	-135
2ffc	231.0	511.0	510.0	280	279
2fjb	1227.0	1160.0	1024.0	-67	-203
2g1u	381.0	312.0	172.0	-69	-209
2gxq	32.0	36.0	30.0	4	-2
2ii6	140.0	213.0	179.0	73	39
2j91	884.0	852.0	916.0	-32	32
2jb7	129.0	123.0	121.0	-6	-8
2jbh	60.0	39.0	52.0	-21	-8
2oun	864.0	736.0	791.0	-128	-73
2qrk	131.0	144.0	152.0	13	21
2r85	993.0	1239.0	1166.0	246	173
2uv4	115.0	81.0	153.0	-34	38
2vfk	317.0	284.0	312.0	-33	-5
2xbu	81.0	80.0	71.0	-1	-10
2xwm	218.0	292.0	261.0	74	43
2yab	912.0	879.0	851.0	-33	-61
2yrx	728.0	137.0	107.0	-591	-621
2yvo	65.0	124.0	159.0	59	94
3ake	861.0	968.0	1032.0	107	171
3c4z	920.0	821.0	821.0	-99	-99
3c85	140.0	268.0	372.0	128	232
3cj9	929.0	893.0	919.0	-36	-10
3cls	571.0	535.0	565.0	-36	-6
3ddj	541.0	523.0	533.0	-18	-8
3djx	113.0	132.0	119.0	19	6
3dlz	809.0	700.0	691.0	-109	-118
3ewy	504.0	506.0	518.0	2	14
3feg	348.0	257.0	250.0	-91	-98
3fwz	118.0	102.0	102.0	-16	-16
3g1z	583.0	626.0	606.0	43	23
3glv	665.0	682.0	410.0	17	-255
3gru	651.0	589.0	469.0	-62	-182
3ib8	105.0	93.0	96.0	-12	-9
3kd6	1098.0	698.0	698.0	-400	-400
3kgd	507.0	393.0	461.0	-114	-46
3lfr	366.0	212.0	318.0	-154	-48
3lkm	544.0	554.0	562.0	10	18
3m84	257.0	806.0	436.0	549	179
3n1s	615.0	446.0	427.0	-169	-188
3nua	172.0	137.0	171.0	-35	-1
3nyq	811.0	587.0	650.0	-224	-161
3o0m	494.0	334.0	369.0	-160	-125
3omf	126.0	394.0	213.0	268	87
3pln	117.0	129.0	203.0	12	86
3rl4	479.0	537.0	548.0	58	69
3rpz	428.0	672.0	739.0	244	311
3sf0	570.0	416.0	404.0	-154	-166
3ttf	1058.0	1030.0	971.0	-28	-87
3uq8	628.0	564.0	538.0	-64	-90
3uwq	1047.0	911.0	989.0	-136	-58
3w07	163.0	501.0	580.0	338	417
4blw	233.0	146.0	146.0	-87	-87
4brq	880.0	798.0	772.0	-82	-108
4co4	551.0	502.0	478.0	-49	-73
4cs3	676.0	664.0	677.0	-12	1
4d05	703.0	500.0	545.0	-203	-158
4d7a	510.0	498.0	442.0	-12	-68
4eei	268.0	554.0	283.0	286	15
4emd	365.0	402.0	365.0	37	0
4eql	1126.0	1009.0	1106.0	-117	-20
4eum	405.0	420.0	418.0	15	13
4fbc	159.0	194.0	149.0	35	-10
4fe3	690.0	608.0	581.0	-82	-109
4g0p	73.0	44.0	33.0	-29	-40
4h2w	954.0	796.0	815.0	-158	-139
4he2	349.0	256.0	326.0	-93	-23
4ig1	816.0	676.0	750.0	-140	-66
4ijn	323.0	277.0	287.0	-46	-36
4ike	784.0	775.0	920.0	-9	136
4jem	462.0	438.0	458.0	-24	-4
4kbf	60.0	44.0	65.0	-16	5
4m0k	869.0	996.0	1123.0	127	254
4m9d	769.0	753.0	772.0	-16	3
4ma0	343.0	359.0	390.0	16	47
4mpo	553.0	492.0	386.0	-61	-167
4mx2	719.0	638.0	716.0	-81	-3
4ndf	586.0	508.0	506.0	-78	-80
4o6m	1040.0	1046.0	1038.0	6	-2
4ozl	206.0	568.0	647.0	362	441
4p86	458.0	169.0	216.0	-289	-242
4pno	25.0	29.0	26.0	4	1
4r78	682.0	789.0	784.0	107	102
4uuw	155.0	121.0	115.0	-34	-40
4ww7	411.0	435.0	356.0	24	-55
4x9d	324.0	37.0	42.0	-287	-282
4zcp	335.0	340.0	349.0	5	14
4zfn	88.0	65.0	59.0	-23	-29
5b6d	948.0	900.0	1021.0	-48	73
5b8f	379.0	340.0	138.0	-39	-241
5bph	762.0	759.0	641.0	-3	-121
5cot	1137.0	975.0	1062.0	-162	-75
5d4n	485.0	396.0	410.0	-89	-75
5ed3	460.0	419.0	414.0	-41	-46
5gmd	95.0	37.0	43.0	-58	-52
5jda	269.0	217.0	227.0	-52	-42
5k1d	378.0	257.0	374.0	-121	-4
5t8s	724.0	392.0	584.0	-332	-140
5v0i	1200.0	1054.0	995.0	-146	-205
5v1m	285.0	253.0	238.0	-32	-47
5x0j	706.0	633.0	614.0	-73	-92
