## Supplementary material for "MCSS-based Predictions of Binding Mode and Selectivity of Nucleotide Ligands": Data-S11

	native	no-pred	not-stdw310	not-stdw	yes-stdw	not-scalw	not-scal	yes-cal	wats-notscal	metals	others	syn	pyr	pur	soft	nwat-low	nwat-high	vol-low	vol-high	vol2_low	vol2_med	vol2_high	clash_aa	clash_w	base.contacts	no.base.contacts	dvol-up1 (scal)	dvol-down1 (scal)	dvol-up2 (stdw)	dvol-down2 (stdw)	salt-bridges	no.salt-bridges	stacking	no.stacking	pp_stacking	no.pp_stacking	pi-cat_stacking	no.pi-cat_stacking	t_stacking	no.t_stacking	water.base	water.ribose	water.p
1ex7	G	0.0	0	0	1	0	0	1	0	0	0	0	0	1	0	0	1	0	1	0	0	1	0	0	1	0	0	0	0	0	1	0	0	1	0	1	0	1	0	1	0	1	1
1hdi	A	0.0	0	0	1	0	0	1	0	1	0	0	0	1	0	0	1	1	0	1	0	0	0	0	1	0	0	0	0	0	1	0	0	1	0	1	0	1	0	1	1	1	1
1iyb	G	0.0	1	0	1	1	0	1	0	0	0	1	0	1	0	1	0	1	0	1	0	0	0	0	1	0	0	0	0	0	1	0	1	0	1	0	0	1	0	1	1	1	1
1jp4	A	0.0	0	0	1	0	1	0	0	1	0	0	0	1	0	0	1	1	0	0	1	0	0	0	1	0	0	1	0	0	1	0	1	0	1	0	0	1	0	1	1	0	1
1ktg	A	0.0	0	0	1	0	0	1	0	1	0	0	0	1	1	1	0	1	0	1	0	0	0	0	1	0	0	0	0	0	1	0	1	0	1	0	0	1	0	1	1	0	1
1nh8	A	0.0	0	0	1	1	1	0	0	0	0	0	0	1	0	1	0	1	0	1	0	0	1	0	0	1	0	0	0	0	0	1	0	1	0	1	0	1	0	1	1	0	0
1qf9	C	0.0	0	0	1	0	0	1	0	1	0	0	1	0	0	1	0	0	1	0	1	0	0	1	1	0	0	0	0	0	1	0	1	0	0	1	0	1	0	1	1	1	0
1qgx	A	0.0	0	0	1	0	0	1	0	1	0	1	0	1	0	0	1	0	1	0	0	1	0	0	1	0	0	0	1	0	1	0	1	0	1	0	0	1	0	1	1	1	1
1rao	A	0.0	1	0	1	1	0	1	0	0	0	1	0	1	0	0	1	1	0	1	0	0	0	0	1	0	0	0	0	0	1	0	0	1	0	1	0	1	0	1	1	0	1
1s68	A	0.0	0	0	1	0	1	0	0	0	0	1	0	1	0	1	0	1	0	1	0	0	0	0	1	0	0	0	0	0	1	0	1	0	1	0	1	0	0	1	1	0	0
1ua4	A	0.0	0	0	1	0	0	1	0	0	0	0	0	1	0	1	0	0	1	0	0	1	0	1	1	0	0	0	0	0	0	1	1	0	0	1	0	1	1	0	0	1	1
1ucd	U	0.0	0	0	1	0	1	0	0	0	0	0	1	0	0	0	1	1	0	1	0	0	0	1	1	0	0	0	0	0	1	0	1	0	1	0	0	1	0	1	1	1	1
1uj2	C	0.0	0	0	1	0	0	1	0	1	1	0	1	0	0	1	0	1	0	0	1	0	1	0	1	0	0	0	0	0	1	0	1	0	1	0	0	1	0	1	0	1	1
1uuy	A	0.0	1	0	1	1	1	0	0	1	1	0	0	1	0	1	0	1	0	1	0	0	0	0	1	0	0	0	0	0	0	1	0	1	0	1	0	1	0	1	1	0	1
1wxi	A	1.0	1	1	0	1	1	0	0	1	0	0	0	1	0	0	1	1	0	1	0	0	0	0	1	0	0	1	0	1	1	0	1	0	1	0	0	1	0	1	1	0	1
1xtt	U	1.0	1	1	0	1	1	0	0	0	0	0	1	0	0	1	0	1	0	0	1	0	0	1	1	0	0	0	0	1	1	0	0	1	0	1	0	1	0	1	1	1	1
1y1p	A	0.0	0	0	1	0	0	1	0	0	1	0	0	1	0	0	1	0	1	0	1	0	0	0	0	1	0	0	0	0	0	1	1	0	0	1	1	0	0	1	1	0	1
1z4m	U	0.0	1	0	1	0	1	0	0	1	0	0	1	0	0	0	1	0	1	0	0	1	0	1	1	0	0	0	0	0	1	0	1	0	0	1	0	1	1	0	1	1	1
2a7x	A	0.0	0	0	1	0	0	1	0	0	0	0	0	1	0	1	0	0	1	0	0	1	0	1	1	0	1	0	0	1	0	1	0	1	0	1	0	1	0	1	0	1	1
2cnq	A	0.0	0	0	1	0	1	0	0	0	0	0	0	1	1	0	1	1	0	1	0	0	0	1	1	0	0	0	0	0	1	0	0	1	0	1	0	1	0	1	1	1	1
2eqa	A	0.0	0	0	1	0	0	1	0	1	0	0	0	1	1	1	0	1	0	0	1	0	1	1	1	0	0	1	0	1	1	0	0	1	0	1	0	1	0	1	0	0	0
2ffc	U	0.0	0	0	1	0	0	1	0	0	0	1	1	0	0	1	0	1	0	0	1	0	0	0	1	0	1	0	1	0	1	0	0	1	0	1	0	1	0	1	0	0	1
2fjb	A	0.0	0	0	1	0	1	0	0	1	1	0	0	1	0	0	1	0	1	1	0	0	0	0	0	1	0	0	0	1	1	0	1	0	0	1	1	0	0	1	1	1	1
2g1u	A	1.0	1	1	0	1	1	0	0	0	0	0	0	1	0	1	0	1	0	0	1	0	0	0	1	0	0	0	0	1	1	0	1	0	0	1	1	0	0	1	1	0	1
2gxq	A	0.0	1	0	1	0	0	1	0	0	0	0	0	1	0	1	0	1	0	1	0	0	0	0	1	0	0	0	0	0	0	1	0	1	0	1	0	1	0	1	1	1	1
2ii6	C	0.0	0	0	1	0	0	1	0	0	0	0	1	0	0	1	0	1	0	1	0	0	0	0	1	0	0	0	0	0	0	1	0	1	0	1	0	1	0	1	0	0	1
2j91	A	0.0	1	0	1	0	0	1	0	0	0	1	0	1	0	1	0	0	1	0	0	1	0	0	1	0	0	0	0	0	1	0	0	1	0	1	0	1	0	1	1	1	1
2jb7	A	0.0	1	0	1	0	0	1	0	0	0	0	0	1	0	1	0	1	0	1	0	0	1	0	1	0	0	0	0	0	0	1	1	0	1	0	0	1	0	1	0	0	1
2jbh	G	0.0	0	0	1	0	0	1	0	1	0	0	0	1	0	1	0	1	0	1	0	0	0	1	1	0	0	0	0	0	0	1	0	1	0	1	0	1	0	1	0	1	1
2oun	A	0.0	1	0	1	0	1	0	0	1	0	0	0	1	0	0	1	0	1	0	1	0	1	1	1	0	0	1	0	0	0	1	1	0	1	0	0	1	0	1	1	0	1
2qrk	A	0.0	1	0	1	0	1	0	0	0	0	0	0	1	0	0	1	1	0	1	0	0	0	1	1	0	0	0	0	0	0	1	0	1	0	1	0	1	0	1	0	1	1
2r85	A	0.0	0	0	1	0	0	1	0	1	0	0	0	1	0	0	1	0	1	0	0	1	0	1	1	0	1	0	1	0	1	0	0	1	0	1	0	1	0	1	0	1	1
2uv4	A	0.0	0	0	1	0	0	1	0	0	0	0	0	1	0	1	0	1	0	1	0	0	0	0	1	0	0	0	0	0	0	1	0	1	0	1	0	1	0	1	0	1	1
2vfk	A	0.0	0	0	1	0	0	1	0	0	0	0	0	1	0	0	1	1	0	1	0	0	0	1	0	1	0	0	0	0	0	1	1	0	1	0	1	0	0	1	1	1	1
2xbu	G	0.0	0	0	1	0	1	0	0	0	0	0	0	1	0	0	1	1	0	1	0	0	0	0	1	0	0	0	0	0	0	1	1	0	1	0	0	1	0	1	1	1	1
2xwm	C	1.0	1	1	0	1	1	0	0	0	0	0	1	0	0	1	0	1	0	1	0	0	1	0	1	0	0	0	0	0	1	0	0	1	0	1	0	1	0	1	0	0	1
2yab	A	0.0	0	0	1	0	0	1	0	0	0	0	0	1	1	1	0	0	1	0	0	1	0	0	1	0	0	0	0	0	1	0	0	1	0	1	0	1	0	1	1	1	1
2yrx	A	0.0	0	0	1	0	0	1	0	0	0	0	0	1	0	1	0	1	0	1	0	0	0	0	1	0	0	1	0	1	1	0	0	1	0	1	0	1	0	1	0	0	0
2yvo	A	0.0	0	0	1	0	0	1	0	1	0	0	0	1	0	0	1	1	0	1	0	0	1	1	0	1	0	0	0	0	0	1	0	1	0	1	0	1	0	1	1	1	1
3ake	C	0.0	0	0	1	0	0	1	0	1	0	0	1	0	0	1	0	0	1	0	0	1	1	0	1	0	1	0	1	0	1	0	1	0	0	1	1	0	0	1	0	1	1
3c4z	A	0.0	0	0	1	0	0	1	0	1	0	0	0	1	1	0	1	0	1	0	0	1	0	1	1	0	0	0	0	0	1	0	0	1	0	1	0	1	0	1	0	1	1
3c85	A	0.0	1	0	1	0	0	1	0	0	0	0	0	1	0	1	0	1	0	1	0	0	1	0	1	0	1	0	1	0	0	1	0	1	0	1	0	1	0	1	1	1	1
3cj9	A	0.0	1	0	1	0	0	1	0	1	0	0	0	1	0	0	1	0	1	0	0	1	0	1	0	1	0	0	0	0	0	1	1	0	0	1	1	0	0	1	1	1	1
3cls	A	0.0	0	0	1	0	0	1	0	0	0	0	0	1	0	1	0	1	0	0	1	0	0	1	1	0	0	0	0	0	1	0	0	1	0	1	0	1	0	1	1	1	0
3ddj	A	0.0	0	0	1	0	0	1	0	0	0	0	0	1	0	0	1	1	0	0	1	0	0	0	1	0	0	0	0	0	1	0	1	0	1	0	0	1	0	1	1	1	1
3djx	C	0.0	1	0	1	0	0	1	0	0	0	0	1	0	0	0	1	1	0	1	0	0	0	0	1	0	0	0	0	0	0	1	0	1	0	1	0	1	0	1	0	1	1
3dlz	A	0.0	0	0	1	0	0	1	0	1	0	0	0	1	0	1	0	0	1	0	1	0	1	1	1	0	0	1	0	1	1	0	0	1	0	1	0	1	0	1	1	1	0
3ewy	U	0.0	0	0	1	0	0	1	0	0	0	1	1	0	1	1	0	1	0	0	1	0	0	0	1	0	1	0	1	0	1	0	0	1	0	1	0	1	0	1	0	0	1
3feg	A	0.0	0	0	1	0	0	1	0	1	0	0	0	1	0	1	0	1	0	1	0	0	0	1	1	0	0	0	0	0	1	0	0	1	0	1	0	1	0	1	0	1	1
3fwz	A	0.0	0	0	1	0	0	1	0	0	0	0	0	1	0	0	1	1	0	1	0	0	0	0	1	0	0	0	0	0	1	0	0	1	0	1	0	1	0	1	0	1	1
3g1z	A	0.0	0	0	1	0	0	1	0	0	0	0	0	1	0	1	0	1	0	0	1	0	1	0	1	0	0	0	0	0	1	0	1	0	1	0	1	0	0	1	1	0	0
3glv	A	1.0	1	1	0	1	1	0	0	0	0	0	0	1	0	1	0	0	1	0	1	0	1	1	1	0	0	0	0	1	0	1	0	1	0	1	0	1	0	1	0	0	1
3gru	A	1.0	1	1	0	1	1	0	0	0	0	0	0	1	0	0	1	1	0	0	1	0	0	1	1	0	0	0	0	1	0	1	0	1	0	1	0	1	0	1	0	1	1
3ib8	A	1.0	1	1	0	1	1	0	0	1	0	1	0	1	0	0	1	1	0	1	0	0	0	0	0	1	0	0	0	0	0	1	0	1	0	1	0	1	0	1	1	1	1
3kd6	A	0.0	0	0	1	0	0	1	0	0	0	0	0	1	0	1	0	0	1	0	1	0	0	0	1	0	0	1	0	1	1	0	0	1	0	1	0	1	0	1	0	0	1
3kgd	A	0.0	1	0	1	1	1	0	0	1	0	0	0	1	0	0	1	1	0	1	0	0	1	0	1	0	0	1	0	0	0	1	1	0	1	0	0	1	0	1	1	1	1
3lfr	A	0.0	0	0	1	0	0	1	0	0	0	0	0	1	0	1	0	1	0	1	0	0	1	0	1	0	0	1	0	0	1	0	1	0	1	0	0	1	0	1	1	0	1
3lkm	A	0.0	0	0	1	0	0	1	0	1	0	0	0	1	0	1	0	1	0	0	1	0	0	1	1	0	0	0	0	0	1	0	0	1	0	1	0	1	0	1	0	1	0
3m84	A	0.0	1	1	0	1	0	1	0	0	0	0	0	1	0	1	0	0	1	0	1	0	0	1	1	0	1	0	1	0	0	1	0	1	0	1	0	1	0	1	0	1	1
3n1s	G	0.0	1	0	1	0	0	1	0	0	0	0	0	1	0	0	1	1	0	0	1	0	0	1	1	0	0	1	0	1	0	1	0	1	0	1	0	1	0	1	1	1	1
3nua	A	1.0	1	1	0	1	1	0	0	0	1	0	0	1	0	0	1	1	0	1	0	0	0	1	1	0	0	0	0	0	1	0	1	0	0	1	1	0	0	1	1	1	1
3nyq	A	0.0	0	0	1	0	1	0	0	0	0	0	0	1	0	1	0	1	0	0	1	0	0	0	1	0	0	1	0	1	1	0	1	0	0	1	0	1	1	0	0	1	1
3o0m	A	0.0	1	1	0	1	0	1	0	0	0	0	0	1	0	1	0	1	0	1	0	0	0	0	1	0	0	1	0	1	0	1	1	0	0	1	0	1	1	0	1	1	1
3omf	A	0.0	1	1	0	0	1	0	0	0	0	0	0	1	0	0	1	1	0	1	0	0	1	1	1	0	1	0	0	0	0	1	0	1	0	1	0	1	0	1	1	1	1
3pln	U	0.0	0	0	1	0	0	1	0	0	0	0	1	0	0	0	1	1	0	1	0	0	1	0	1	0	0	0	0	0	1	0	1	0	0	1	1	0	0	1	0	1	1
3rl4	G	0.0	0	0	1	0	0	1	0	1	0	0	0	1	1	1	0	1	0	0	1	0	1	1	0	1	0	0	0	0	0	1	1	0	1	0	0	1	0	1	1	1	0
3rpz	A	0.0	0	0	1	0	0	1	0	1	1	0	0	1	1	0	1	0	1	0	1	0	0	0	0	1	1	0	1	0	1	0	0	1	0	1	0	1	0	1	1	1	1
3sf0	A	0.0	1	1	0	1	0	1	0	1	0	0	0	1	0	0	1	1	0	0	1	0	0	0	0	1	0	1	0	1	1	0	1	0	1	0	0	1	0	1	1	1	1
3ttf	A	0.0	0	0	1	0	0	1	0	1	0	0	0	1	0	1	0	0	1	0	0	1	0	0	1	0	0	0	0	0	0	1	1	0	0	1	0	1	1	0	0	0	1
3uq8	A	0.0	0	0	1	0	1	0	0	0	0	0	0	1	0	0	1	1	0	0	1	0	0	0	1	0	0	0	0	0	1	0	1	0	1	0	0	1	0	1	1	1	1
3uwq	U	0.0	0	0	1	0	1	0	0	0	0	0	1	0	0	0	1	0	1	0	0	1	0	0	1	0	0	1	0	0	1	0	0	1	0	1	0	1	0	1	1	1	1
3w07	U	0.0	0	0	1	0	0	1	0	0	0	1	1	0	0	1	0	1	0	0	1	0	1	0	1	0	1	0	1	0	1	0	0	1	0	1	0	1	0	1	0	1	1
4blw	A	1.0	1	1	0	1	1	0	0	1	0	0	0	1	0	1	0	1	0	1	0	0	0	1	1	0	0	0	0	0	0	1	1	0	1	0	0	1	0	1	1	0	0
4brq	A	0.0	0	0	1	0	0	1	0	1	0	0	0	1	0	0	1	0	1	0	1	0	1	0	1	0	0	0	0	1	1	0	1	0	1	0	0	1	0	1	1	1	1
4co4	A	0.0	0	0	1	1	1	0	0	0	0	0	0	1	0	1	0	1	0	0	1	0	0	0	1	0	0	0	0	0	1	0	0	1	0	1	0	1	0	1	0	1	1
4cs3	A	0.0	0	0	1	0	0	1	0	1	1	0	0	1	0	1	0	0	1	0	1	0	0	0	1	0	0	0	0	0	1	0	1	0	1	0	1	0	0	1	0	0	1
4d05	A	0.0	1	0	1	0	1	0	0	0	0	0	0	1	0	0	1	1	0	0	1	0	1	1	1	0	0	0	0	1	1	0	1	0	1	0	0	1	0	1	0	1	0
4d7a	A	0.0	0	0	1	0	0	1	0	0	0	0	0	1	0	1	0	1	0	0	1	0	1	0	1	0	0	0	0	0	1	0	0	1	0	1	0	1	0	1	0	0	1
4eei	A	0.0	1	1	0	1	0	1	0	0	0	1	0	1	0	0	1	1	0	0	1	0	0	0	1	0	1	0	0	0	1	0	1	0	1	0	1	0	0	1	0	0	1
4emd	C	0.0	0	0	1	0	0	1	0	0	0	0	1	0	0	1	0	1	0	1	0	0	0	0	1	0	0	0	0	0	0	1	1	0	1	0	0	1	0	1	0	1	1
4eql	A	0.0	0	0	1	0	0	1	0	0	0	0	0	1	0	1	0	0	1	0	0	1	0	1	1	0	0	1	0	0	0	1	1	0	0	1	0	1	1	0	0	1	1
4eum	A	0.0	0	0	1	0	0	1	0	0	0	0	0	1	0	1	0	1	0	0	1	0	0	0	0	1	0	0	0	0	0	1	0	1	0	1	0	1	0	1	1	1	1
4fbc	A	0.0	0	0	1	0	1	0	0	0	0	0	0	1	0	0	1	1	0	1	0	0	1	1	1	0	0	0	0	0	0	1	1	0	1	0	0	1	0	1	1	1	0
4fe3	U	0.0	0	0	1	0	0	1	0	1	0	0	1	0	0	1	0	1	0	0	1	0	0	1	1	0	0	0	0	1	1	0	1	0	1	0	0	1	0	1	1	1	1
4g0p	U	0.0	0	0	1	0	0	1	0	0	0	0	1	0	0	1	0	1	0	1	0	0	0	0	1	0	0	0	0	0	1	0	1	0	1	0	0	1	0	1	1	1	0
4h2w	A	0.0	0	0	1	0	0	1	0	1	0	0	0	1	0	1	0	0	1	0	1	0	1	0	0	1	0	1	0	1	1	0	1	0	1	0	1	0	0	1	0	0	1
4he2	A	0.0	0	0	1	0	0	1	0	0	0	0	0	1	0	1	0	1	0	1	0	0	0	0	1	0	0	0	0	0	1	0	0	1	0	1	0	1	0	1	1	1	0
4ig1	A	0.0	1	0	1	0	0	1	0	1	0	1	0	1	0	0	1	0	1	0	1	0	0	0	1	0	0	1	0	0	0	1	0	1	0	1	0	1	0	1	0	1	1
4ijn	A	1.0	1	1	0	1	1	0	0	0	0	0	0	1	0	1	0	1	0	1	0	0	1	0	1	0	0	0	0	0	0	1	1	0	0	1	1	0	0	1	0	0	1
4ike	A	0.0	0	0	1	0	1	0	0	0	1	0	0	1	0	1	0	0	1	0	1	0	0	1	1	0	0	0	1	0	1	0	1	0	0	1	1	0	0	1	0	0	1
4jem	C	0.0	0	0	1	0	0	1	0	0	0	0	1	0	1	1	0	1	0	0	1	0	0	0	1	0	0	0	0	0	0	1	0	1	0	1	0	1	0	1	0	1	1
4kbf	A	0.0	0	0	1	0	0	1	0	1	0	0	0	1	0	1	0	1	0	1	0	0	0	1	1	0	0	0	0	0	0	1	0	1	0	1	0	1	0	1	0	0	1
4m0k	A	0.0	1	0	1	0	1	0	0	0	0	0	0	1	0	0	1	0	1	0	0	1	0	0	1	0	1	0	1	0	0	1	1	0	1	0	0	1	0	1	1	1	1
4m9d	A	0.0	0	0	1	0	0	1	0	0	0	0	0	1	0	1	0	0	1	0	1	0	0	0	1	0	0	0	0	0	0	1	0	1	0	1	0	1	0	1	1	1	1
4ma0	A	0.0	0	0	1	0	0	1	0	0	0	0	0	1	0	1	0	1	0	1	0	0	0	0	1	0	0	0	0	0	1	0	0	1	0	1	0	1	0	1	0	0	0
4mpo	A	0.0	0	0	1	0	0	1	0	1	0	0	0	1	0	1	0	1	0	0	1	0	0	0	1	0	0	0	0	1	1	0	1	0	1	0	0	1	0	1	0	1	1
4mx2	A	0.0	0	0	1	0	0	1	0	0	0	1	0	1	0	1	0	0	1	0	1	0	1	0	1	0	0	0	0	0	1	0	1	0	1	0	1	0	0	1	0	1	1
4ndf	A	0.0	1	1	0	1	0	1	0	1	1	0	0	1	0	1	0	1	0	0	1	0	0	1	1	0	0	0	0	0	0	1	1	0	0	1	0	1	1	0	0	1	1
4o6m	C	0.0	1	0	1	0	0	1	0	0	0	0	1	0	0	1	0	0	1	0	0	1	0	0	1	0	0	0	0	0	1	0	0	1	0	1	0	1	0	1	1	1	0
4ozl	A	0.0	1	1	0	1	0	1	0	0	0	0	0	1	0	1	0	1	0	0	1	0	0	0	1	0	1	0	1	0	1	0	0	1	0	1	0	1	0	1	0	0	1
4p86	G	0.0	0	0	1	0	1	0	0	0	0	0	0	1	0	1	0	1	0	1	0	0	0	0	1	0	0	1	0	1	0	1	1	0	0	1	1	0	0	1	1	0	0
4pno	U	0.0	0	0	1	0	0	1	0	0	0	0	1	0	0	0	1	1	0	1	0	0	0	0	1	0	0	0	0	0	0	1	1	0	0	1	0	1	1	0	1	0	1
4r78	A	0.0	1	0	1	0	0	1	0	0	0	0	0	1	0	1	0	0	1	0	1	0	1	0	1	0	1	0	1	0	0	1	0	1	0	1	0	1	0	1	1	0	1
4uuw	A	1.0	1	1	0	1	1	0	0	1	0	0	0	1	0	1	0	1	0	1	0	0	0	0	1	0	0	0	0	0	0	1	0	1	0	1	0	1	0	1	1	1	1
4ww7	A	0.0	0	0	1	0	0	1	0	0	0	0	0	1	0	1	0	1	0	0	1	0	0	0	1	0	0	0	0	0	1	0	0	1	0	1	0	1	0	1	1	1	0
4x9d	U	0.0	0	0	1	0	0	1	0	1	0	0	1	0	0	1	0	1	0	1	0	0	0	0	1	0	0	1	0	1	0	1	1	0	1	0	0	1	0	1	0	1	1
4zcp	C	1.0	1	1	0	1	1	0	0	0	0	0	1	0	0	1	0	1	0	1	0	0	0	0	1	0	0	0	0	0	0	1	1	0	0	1	1	0	0	1	0	0	1
4zfn	G	0.0	1	0	1	0	1	0	0	1	0	0	0	1	0	1	0	1	0	1	0	0	0	1	1	0	0	0	0	0	0	1	1	0	1	0	0	1	0	1	1	1	1
5b6d	C	1.0	1	1	0	1	1	0	0	0	0	0	1	0	0	0	1	0	1	0	0	1	0	0	1	0	0	0	0	0	1	0	0	1	0	1	0	1	0	1	1	1	1
5b8f	C	0.0	0	0	1	0	0	1	0	1	0	0	1	0	0	1	0	1	0	1	0	0	0	0	1	0	0	0	0	1	0	1	0	1	0	1	0	1	0	1	0	1	1
5bph	A	0.0	0	0	1	0	0	1	0	0	0	0	0	1	0	1	0	0	1	0	1	0	0	0	1	0	0	0	0	1	1	0	0	1	0	1	0	1	0	1	0	1	0
5cot	A	0.0	1	1	0	0	0	1	0	0	0	1	0	1	0	1	0	0	1	0	0	1	0	0	1	0	0	1	0	0	1	0	1	0	1	0	1	0	0	1	1	1	1
5d4n	A	0.0	0	0	1	0	0	1	0	0	0	0	0	1	0	1	0	1	0	1	0	0	0	0	1	0	0	0	0	0	1	0	1	0	0	1	0	1	1	0	1	0	1
5ed3	A	1.0	1	1	0	1	1	0	0	0	0	0	0	1	0	0	1	1	0	0	1	0	0	1	1	0	0	0	0	0	0	1	1	0	0	1	0	1	1	0	1	1	0
5gmd	A	1.0	1	1	0	1	1	0	0	0	0	0	0	1	0	0	1	1	0	1	0	0	0	1	0	1	0	0	0	0	0	1	0	1	0	1	0	1	0	1	1	0	1
5jda	A	0.0	1	1	0	1	0	1	0	1	0	1	0	1	0	0	1	1	0	1	0	0	0	1	0	1	0	0	0	0	1	0	1	0	1	0	0	1	0	1	0	0	1
5k1d	G	1.0	1	1	0	1	1	0	0	0	0	0	0	1	0	1	0	1	0	1	0	0	0	0	1	0	0	1	0	0	1	0	0	1	0	1	0	1	0	1	0	1	1
5t8s	A	0.0	0	0	1	0	1	0	0	1	0	0	0	1	1	0	1	1	0	1	0	0	0	0	0	1	0	1	0	1	0	1	1	0	1	0	0	1	0	1	1	1	1
5v0i	A	1.0	1	1	0	1	1	0	0	0	0	0	0	1	0	1	0	0	1	0	0	1	0	0	1	0	0	1	0	1	0	1	1	0	0	1	1	0	0	1	0	0	0
5v1m	U	0.0	1	0	1	0	0	1	0	0	0	0	1	0	0	0	1	1	0	1	0	0	0	1	1	0	0	0	0	0	0	1	1	0	0	1	1	0	0	1	0	1	1
5x0j	A	0.0	0	0	1	0	0	1	0	1	1	1	0	1	0	1	0	1	0	0	1	0	1	0	1	0	0	0	0	0	1	0	1	0	0	1	0	1	1	0	0	1	1
SUM			47	26	95	30	41	80	0	43	10	15	25	96	10	75	46	84	37	54	48	19	27	40	106	15	14	23	13	26	68	53	62	59	37	84	21	100	11	110	65	81	99
